# *Listeria monocytogenes* gene essentiality under laboratory conditions and during macrophage infection

**DOI:** 10.1101/2022.03.04.482958

**Authors:** Martin Fischer, Tim Engelgeh, Patricia Rothe, Stephan Fuchs, Andrea Thürmer, Sven Halbedel

## Abstract

The Gram-positive bacterium *Listeria monocytogenes* occurs widespread in the environment and infects humans when ingested along with contaminated food. Such infections are particularly dangerous for risk group patients, for whom they represent a life-threatening disease. To invent novel strategies to control contamination and disease, it is important to identify those cellular processes that maintain pathogen growth in- and outside the host. We here have applied transposon insertion sequencing (Tn-Seq) to *L. monocytogenes* for the identification of such processes on a genome-wide scale. Our approach classified 394 open reading frames as essential for growth under standard laboratory conditions and identified 42 further genes, which become additionally essential during intracellular growth in macrophages. Most essential genes encode components of the translation machinery, act in chromosome-related processes, cell division and biosynthesis of the cellular envelope. Several cofactor biosynthesis pathways and 29 genes with unknown functions were also essential, opening novel options for the development of anti-listerial drugs. Among the genes specifically required during intracellular growth were known virulence factors, genes compensating intracellular auxotrophies and several cell division genes. Our experiments also highlight the importance of PASTA kinase signalling, glycine metabolism and chromosome segregation for efficient intracellular growth of *L. monocytogenes*.
