## Supplemental Table S1 for "*Listeria monocytogenes* gene essentiality under laboratory conditions and during macrophage infection"

### Sheet: essential Lmo genes
name	designation	product	functional category	essentiality in L. monocytogenes	B. subtilis homolog	E-value	essential in B. subtilis
lmo0001	dnaA	chromosomal replication initiation protein	DNA replication, recombination, segregation, repair	essential	dnaA	0	yes
lmo0002	dnaN	DNA polymerase III subunit beta	DNA replication, recombination, segregation, repair	essential	dnaN	9.03e-161	yes
lmo0004		hypothetical protein	Ribosome	essential	rlbA	5.67e-22
lmo0005	recF	recombination protein F	DNA replication, recombination, segregation, repair	essential	recF	7.55e-163
lmo0006	gyrB	DNA gyrase subunit B	DNA replication, recombination, segregation, repair	essential	gyrB	0	yes
lmo0007	gyrA	DNA gyrase subunit A	DNA replication, recombination, segregation, repair	essential	gyrA	0	yes
lmo0010	mvk	putative mevalonate kinase	Biosynthesis of fatty acids, lipids and terpenoids	essential	none
lmo0011		putative diphosphomevalonate decarboxylase	Biosynthesis of fatty acids, lipids and terpenoids	essential	none
lmo0012		putative phosphomevalonate kinase	Biosynthesis of fatty acids, lipids and terpenoids	essential	none
lmo0044	rpsF	30S ribosomal protein S6	Ribosome	essential	rpsF	4.65e-48
lmo0045	ssb	putative single-stranded DNA-binding protein	DNA replication, recombination, segregation, repair	essential	ssbA	1.39e-78	yes
lmo0054	dnaC	replicative DNA helicase	DNA replication, recombination, segregation, repair	essential	dnaC	0	yes
lmo0080		hypothetical protein	unknown	essential	none
lmo0134		putative acetyltransferase, GNAT family	unknown	essential	none
lmo0135	ctaP	oligopeptide transport system substrate binding protein, required for cystein uptake	Compound transport	essential	appA	6e-64
lmo0136		oligopeptide transport system permease protein , probably associated with ctaP	Compound transport	essential	appB	2.07e-92
lmo0137		oligopeptide transport system permease protein , probably associated with ctaP	Compound transport	essential	appC	1.55e-79
lmo0141		hypothetical protein	unknown	essential	none
lmo0162		DNA polymerase III subunit delta	DNA replication, recombination, segregation, repair	essential	holB	9.28e-90	yes
lmo0174		hypothetical protein	unknown	essential	none
lmo0177	metS	methionyl-tRNA synthetase	Translation	essential	metS	0	yes
lmo0196	spoVG1	regulatory protein SpoVG	Posttranslational modification, protein turnover, chaperones	essential	spoVG	1.01e-46
lmo0198	glmU	bifunctional N-acetylglucosamine-1-phosphate uridyltransferase/glucosamine-1-phosphate acetyltransferase	Peptidoglycan and teichoic acid biosynthesis	essential	glmU	0	yes
lmo0199	prs	ribose-phosphate pyrophosphokinase	Carbohydrate metabolism	essential	prs	0	yes
lmo0213	pth	peptidyl-tRNA hydrolase	Translation	essential	pth	1.1e-82	yes
lmo0217	divIC	cell division protein FtsZ	Cell division	essential	divIC	9e-15	yes
lmo0220	ftsH	FtsH protease	Posttranslational modification, protein turnover, chaperones	essential	ftsH	0
lmo0224	sul	hypothetical protein	Biosynthesis and acquisition of cofactors	essential	folP	2.17e-94	yes
lmo0225	folA	dihydroneopterin aldolase	Biosynthesis and acquisition of cofactors	essential	folB	8.16e-47	yes
lmo0226	folK	2-amino-4-hydroxy-6-hydroxymethyldihydropteridine pyrophosphokinase	Biosynthesis and acquisition of cofactors	essential	folK	2.65e-43	yes
lmo0228	lysS	lysyl-tRNA synthetase	Translation	essential	lysS	0	yes
lmo0237	gltX	glutamyl-tRNA synthetase	Translation	essential	gltX	0	yes
lmo0238	cysE	serine acetyltransferase	Amino acid biosynthesis	essential	cysE	3.85e-76
lmo0239	cysS	cysteinyl-tRNA synthetase	Translation	essential	cysS	0	yes
lmo0246	nusG	transcription antitermination protein NusG	Transcription	essential	nusG	1.71e-98
lmo0248	rplK	50S ribosomal protein L11	Ribosome	essential	rplK	1.38e-81
lmo0249	rplA	50S ribosomal protein L1	Ribosome	essential	rplA	6.15e-116
lmo0250	rplJ	50S ribosomal protein L10	Ribosome	essential	BL5	3.57e-85	yes
lmo0251	rplL	50S ribosomal protein L7/L12	Ribosome	essential	rplL	9.3e-50	yes
lmo0258	rpoB	DNA-directed RNA polymerase subunit beta	Transcription	essential	rpoB	0	yes
lmo0259	rpoC	DNA-directed RNA polymerase subunit beta'	Transcription	essential	rpoC	0	yes
lmo0287	walR	putative two-component response regulator	Regulation	essential	walR	1.16e-147	yes
lmo0288	walK	putative two-component sensor kinase	Regulation	essential	walK	0	yes
lmo0329		hypothetical protein	unknown	essential	none
lmo0330		hypothetical protein	unknown	essential	none
lmo0641	frvA	Fe(II) efflux ATPase	Inorganic ion transport and metabolism	essential	pfeT	0
lmo0670		hypothetical protein	unknown	essential	ydaT	3.68e-20
lmo0811		putative carbonic anhydrase precursor	unknown	essential	none
lmo0812		putative GTP pyrophosphokinase	unknown	essential	rsh	8.05e-14
lmo0825	hmgR	putative hydroxymethylglutaryl-CoA reductase	Biosynthesis of fatty acids, lipids and terpenoids	essential	none
lmo0827		putative ISLmo1, transposase OrfA	unknown	essential	none
lmo0828		putative ISLmo1, transposase OrfB, C-terminus	unknown	essential	none
lmo0855	ddl	D-alanyl-alanine synthetase A	Peptidoglycan and teichoic acid biosynthesis	essential	ddlA	9.11e-141	yes
lmo0856	murF	UDP-N-acetylmuramoylalanyl-D-glutamyl-2,6-diamino pimelate-D-alanyl-D-alanyl ligase	Peptidoglycan and teichoic acid biosynthesis	essential	murF	3.84e-127	yes
lmo0866	cshA	Cold-shock DEAD-box protein A	Transcription	essential	cshA	0
lmo0884		protoporphyrinogen oxidase	Biosynthesis and acquisition of cofactors	essential	hemY	3.59e-132
lmo0885	acpS	phosphopantetheinyl transferase	Biosynthesis and acquisition of cofactors	essential	acpS	7.53e-38	yes
lmo0927	ltaS	lipoteichoic acid synthase	Peptidoglycan and teichoic acid biosynthesis	essential	ltaSA	0
lmo0946		hypothetical protein	unknown	essential	none
lmo0968	ppnK	inorganic polyphosphate/ATP-NAD kinase	Biosynthesis and acquisition of cofactors	essential	ppnKA	1.34e-121	yes
lmo0970	fabI	enoyl-(acyl carrier protein) reductase	Biosynthesis of fatty acids, lipids and terpenoids	essential	fabI	9.73e-114
lmo0971	dltD	DltD protein for D-alanine esterification of lipoteichoic acid and wall teichoic acid	Peptidoglycan and teichoic acid biosynthesis	essential	dltD	1.01e-84
lmo0972	dltC	D-alanine-poly(phosphoribitol) ligase subunit 2	Peptidoglycan and teichoic acid biosynthesis	essential	dltC	1.01e-24
lmo0973	dltB	DltB protein for D-alanine esterification of lipoteichoic acid and wall teichoic acid	Peptidoglycan and teichoic acid biosynthesis	essential	dltB	1.28e-131
lmo0974	dltA	D-alanine-poly(phosphoribitol) ligase subunit 1	Peptidoglycan and teichoic acid biosynthesis	essential	dltA	0
lmo1002	ptsH	phosphocarrier protein HPr	Compound transport	essential	ptsH	3.16e-37
lmo1003	ptsI	phosphotransferase system enzyme I	Compound transport	essential	ptsI	0
lmo1006		putative N-acetyl-L,L-diaminopimelate aminotransferase	Amino acid biosynthesis	essential	dapX	4.4e-154	yes
lmo1012		putative N-acetyl-L,L-diaminopimelate deacetylase	Amino acid biosynthesis	essential	dapI	3.66e-162	yes
lmo1027		putative Ribonuclease J1	Transcription	essential	rnjA	0
lmo1028		putative epsilon subunit of RNA polymerase	Transcription	essential	rpoY	4.79e-19
lmo1051	def	peptide deformylase	Biosynthesis and acquisition of cofactors	essential	defB	3.53e-74
lmo1052	pdhA	pyruvate dehydrogenase E1 component alpha subunit	Carbohydrate metabolism	essential	pdhA	0
lmo1053	pdhB	pyruvate dehydrogenase E1 component beta subunit	Carbohydrate metabolism	essential	pdhB	0
lmo1054	pdhC	dihydrolipoamide acetyltransferase	Carbohydrate metabolism	essential	pdhC	0
lmo1071	ftsW1	cell division-specific SEDS-type glycosyltransferase	Peptidoglycan and teichoic acid biosynthesis	essential	ftsW	2.56e-126	yes
lmo1072	pycA	pyruvate carboxylase	Carbohydrate metabolism	essential	pycA	0
lmo1074	tagG	teichoic acid translocation permease	Peptidoglycan and teichoic acid biosynthesis	essential	tagG	3.42e-89	yes
lmo1075	tagH	teichoic acid export ATP-binding protein	Peptidoglycan and teichoic acid biosynthesis	essential	tagH	5.84e-119	yes
lmo1077		putative polyribitolphosphotransferase	unknown	essential	none
lmo1078		UTP-glucose-1-phosphate uridylyltransferase	Carbohydrate metabolism	essential	gtaB	1.97e-137
lmo1085		teichoic acid biosynthesis protein (similarities to tagB and tagF)	Peptidoglycan and teichoic acid biosynthesis	essential	none
lmo1086		2-C-methyl-D-erythritol 4-phosphate cytidylyltransferase	Carbohydrate metabolism	essential	ispD	9.37e-33	yes
lmo1087		putative xylitol dehydrogenase	Carbohydrate metabolism	essential	gutB	1.65e-10
lmo1088	tagB	CDP-glycerol glycerophosphotransferase	Peptidoglycan and teichoic acid biosynthesis	essential	tagB	4.1e-87	yes
lmo1089	tagD	glycerol-3-phosphate cytidylyltransferase	Peptidoglycan and teichoic acid biosynthesis	essential	tagD	1.33e-74	yes
lmo1090		putative Beta-1,3-glucosyltransferase	unknown	essential	epsJ	1.57e-27
lmo1091		putative Beta-1,3-glucosyltransferase	unknown	essential	epsJ	2.29e-33
lmo1092		nicotinate phosphoribosyltransferase	Biosynthesis and acquisition of cofactors	essential	pncB	0	yes
lmo1093	nadE	NAD synthetase	Biosynthesis and acquisition of cofactors	essential	nadE	1.51e-102	yes
lmo1096	guaA	GMP synthase	Purine and pyrimidine metabolism	essential	guaA	0
lmo1221	pheS	phenylalanyl-tRNA synthetase subunit alpha	Translation	essential	pheS	0	yes
lmo1222	pheT	phenylalanyl-tRNA synthetase subunit beta	Translation	essential	pheT	0	yes
lmo1228	rnhC	ribonuclease HIII	DNA replication, recombination, segregation, repair	essential	rnhC	4.75e-115
lmo1233	trxA	thioredoxin	Posttranslational modification, protein turnover, chaperones	essential	trxA	4.5e-49	yes
lmo1237	racE	glutamate racemase	Amino acid biosynthesis	essential	rcmE	2.58e-101	yes
lmo1271	sipZ	signal peptidase I	Protein transport	essential	sipS	1.44e-46
lmo1272	rbgA	ribosomal biogenesis GTPase	Ribosome	essential	rbgA	3.55e-127	yes
lmo1275	topA	DNA topoisomerase I	DNA replication, recombination, segregation, repair	essential	topA	0	yes
lmo1277	codV	putative site-specific tyrosine recombinase	DNA replication, recombination, segregation, repair	essential	codV	1.82e-108
lmo1280	codY	transcriptional repressor	Regulation	essential	codY	5.32e-143
lmo1284	plsY	putative acyl-phosphate:glycerol-3-phosphate O-acyltransferase	Biosynthesis of fatty acids, lipids and terpenoids	essential	plsY	5.48e-74	yes
lmo1286	parE	DNA topoisomerase IV subunit B	DNA replication, recombination, segregation, repair	essential	parE	0	yes
lmo1287	parC	DNA topoisomerase IV subunit A	DNA replication, recombination, segregation, repair	essential	parC	0	yes
lmo1294	miaA	tRNA dimethylallyltransferase	Translation	essential	miaA	2.46e-103
lmo1299	glnA	glutamine synthetase type I	Amino acid biosynthesis	essential	glnA	0
lmo1302		LexA repressor	Regulation	essential	lexA	5.73e-105
lmo1306		hypothetical protein	DNA replication, recombination, segregation, repair	essential	yneF	1.76e-27	yes
lmo1313	pyrH	uridylate kinase	Purine and pyrimidine metabolism	essential	pyrH	3.68e-130	yes
lmo1314	frr	ribosome recycling factor	Ribosome	essential	frr	1.1e-97	yes
lmo1315		undecaprenyl pyrophosphate synthase	Peptidoglycan and teichoic acid biosynthesis	essential	uppS	1.01e-111	yes
lmo1316	cdsA	phosphatidate cytidylyltransferase	Biosynthesis of fatty acids, lipids and terpenoids	essential	cdsA	3.35e-78	yes
lmo1319	proS	prolyl-tRNA synthetase	Translation	essential	proS	0	yes
lmo1320	polC	DNA polymerase III	DNA replication, recombination, segregation, repair	essential	polC	0	yes
lmo1322	nusA	transcription elongation factor	Translation	essential	nusA	0	yes
lmo1323		putative nucleic-acid-binding protein implicated in transcription termination	Transcription	essential	ylxR	2.12e-23
lmo1324		putative ribosomal protein L7Ae family protein	Translation	essential	rulQ	4.88e-32
lmo1326		putative YlxP-like protein	unknown	essential	none
lmo1327	rbfA	ribosome-binding factor A	Translation	essential	rbfA	3.45e-52
lmo1330	rpsO	30S ribosomal protein S15	Ribosome	essential	rpsO	5.9e-48	yes
lmo1331	pnpA	polynucleotide phosphorylase/polyadenylase	Transcription	essential	pnpA	0
lmo1356		biotin carboxyl carrier protein of acetyl-CoA carboxylase	Biosynthesis of fatty acids, lipids and terpenoids	essential	accB	3.85e-44	yes
lmo1357		acetyl-CoA carboxylase biotin carboxylase subunit	Biosynthesis of fatty acids, lipids and terpenoids	essential	accC	0	yes
lmo1360	folD	bifunctional 5,10-methylene-tetrahydrofolate dehydrogenase/ 5,10-methylene-tetrahydrofolate cyclohydrolase	Biosynthesis and acquisition of cofactors	essential	folD	1.22e-121
lmo1363		putative farnesyldiphosphate synthase	Biosynthesis of fatty acids, lipids and terpenoids	essential	ispA	3.72e-94
lmo1376		6-phosphogluconate dehydrogenase	Carbohydrate metabolism	essential	gndA	0
lmo1383		isopentenyl pyrophosphate isomerase	Biosynthesis of fatty acids, lipids and terpenoids	essential	fni	7.84e-90
lmo1396		putative CDP-diacylglycerol-glycerol-3-phosphate 3-phosphatidyltransferase	Biosynthesis of fatty acids, lipids and terpenoids	essential	pgsA	2.99e-70	yes
lmo1398	recA	recombinase A	DNA replication, recombination, segregation, repair	essential	recA	0
lmo1399	rny	RNase Y	Transcription	essential	rny	0
lmo1414		putative 3-ketoacyl-CoA thiolase	Biosynthesis of fatty acids, lipids and terpenoids	essential	mmgA	1.3e-103
lmo1415		putative hydroxymethylglutaryl-CoA synthase	Biosynthesis of fatty acids, lipids and terpenoids	essential	pksG	9.24e-52
lmo1420	murB	UDP-N-acetylenolpyruvoylglucosamine reductase	Peptidoglycan and teichoic acid biosynthesis	essential	murB	5.71e-71	yes
lmo1435	dapA	dihydrodipicolinate synthase	Amino acid biosynthesis	essential	dapA	1.24e-112	yes
lmo1436		aspartate kinase I	Amino acid biosynthesis	essential	dapG	4.72e-166	yes
lmo1437		putative aspartate-semialdehyde dehydrogenase	Amino acid biosynthesis	essential	asd	6.77e-180	yes
lmo1438	pbpB1	penicillin binding protein B1	Peptidoglycan and teichoic acid biosynthesis	essential	pbpA	0
lmo1439	sod	superoxide dismutase	Inorganic ion transport and metabolism	essential	sodA	8.34e-111
lmo1448		putative manganese-dependent inorganic pyrophosphatase	unknown	essential	ppaC	2.12e-146	yes
lmo1450		putative ATP-dependent RNA helicase	Translation	essential	cshB	7.11e-174
lmo1453		hypothetical protein	Translation	essential	trmK	4.37e-63
lmo1454	rpoD	RNA polymerase sigma factor RpoD	Transcription	essential	sigA	0	yes
lmo1458	glyS	glycyl-tRNA synthetase subunit beta	Translation	essential	glyS	0	yes
lmo1459	glyQ	glycyl-tRNA synthetase subunit alpha	Translation	essential	glyQ	0	yes
lmo1460	recO	DNA repair protein RecO	DNA replication, recombination, segregation, repair	essential	recO	3.12e-99
lmo1462	era	GTP-binding protein Era	Ribosome	essential	era	5e-148	yes
lmo1465		putative metalloprotease	Transcription	essential	rnrY	1.34e-49	yes
lmo1469	rpsU	30S ribosomal protein S21	Ribosome	essential	rpsU	3.67e-33
lmo1472	dnaJ	chaperone protein DnaJ	Posttranslational modification, protein turnover, chaperones	essential	dnaJ	0
lmo1473	dnaK	molecular chaperone DnaK	Posttranslational modification, protein turnover, chaperones	essential	dnaK	0
lmo1474	grpE	heat shock protein GrpE	Posttranslational modification, protein turnover, chaperones	essential	grpE	4.47e-65
lmo1481	holA	DNA polymerase III subunit delta	DNA replication, recombination, segregation, repair	essential	holA	5.35e-96	yes
lmo1488	nadD	nicotinic acid mononucleotide adenylyltransferase	Biosynthesis and acquisition of cofactors	essential	nadD	1.02e-53	yes
lmo1491		GTP-binding protein YqeH	Ribosome	essential	rgpH	1.27e-172
lmo1492		putative Hydrolase, HAD subfamily IIIA	unknown	essential	yqeG	2.49e-52	yes
lmo1496	greA	transcription elongation factor GreA	Transcription	essential	greA	3.97e-85
lmo1502		holliday junction resolvase-like protein	Transcription	essential	rimF	2.87e-65
lmo1504	alaS	alanyl-tRNA synthetase	Translation	essential	alaS	0	yes
lmo1512	mnmA	tRNA-specific 2-thiouridylase	Translation	essential	mnmA	0	yes
lmo1513		putative cysteine desulfurase	Biosynthesis and acquisition of cofactors	essential	iscSA	4.34e-163	yes
lmo1519	aspS	aspartyl-tRNA synthetase	Translation	essential	aspS	0	yes
lmo1520	hisS	histidyl-tRNA synthetase	Translation	essential	hisS	0	yes
lmo1523	relA	GTP pyrophosphokinase	Purine and pyrimidine metabolism	essential	rsh	0
lmo1527		bifunctional preprotein translocase subunit SecD/SecF	Protein transport	essential	secDF	0
lmo1529	yajC	putative preprotein translocase subunit	Protein transport	essential	yrbF	1.26e-31
lmo1532	ruvB	holliday junction DNA helicase RuvB	DNA replication, recombination, segregation, repair	essential	ruvB	1.9e-173
lmo1533	ruvA	holliday junction DNA helicase RuvA	DNA replication, recombination, segregation, repair	essential	ruvA	9.75e-71
lmo1537	obgE	GTPase ObgE	Ribosome	essential	obgE	0	yes
lmo1540	rpmA	50S ribosomal protein L27	Ribosome	essential	rpmA	1.45e-53	yes
lmo1541		putative ribosomal protein	Posttranslational modification, protein turnover, chaperones	essential	rppA	4.38e-24	yes
lmo1542	rplU	50S ribosomal protein L21	Ribosome	essential	rplU	1.87e-55	yes
lmo1543		putative cytoplasmic axial filament protein CafA and Ribonuclease G	unknown	essential	none
lmo1546	mreD	cell shape determining protein	Peptidoglycan and teichoic acid biosynthesis	essential	mreD	5.65e-23	yes
lmo1547	mreC	cell shape determining protein	Peptidoglycan and teichoic acid biosynthesis	essential	mreC	4.43e-71	yes
lmo1548	mreB	cell shape determining protein	Peptidoglycan and teichoic acid biosynthesis	essential	mreB	0	yes
lmo1552	valS	valyl-tRNA synthetase	Translation	essential	valS	0	yes
lmo1553	hemL	glutamate-1-semialdehyde aminotransferase	Biosynthesis and acquisition of cofactors	essential	hemL	0
lmo1554	hemB	delta-aminolevulinic acid dehydratase	Biosynthesis and acquisition of cofactors	essential	hemB	4.53e-175
lmo1555	hemD	uroporphyrinogen-III synthase	Biosynthesis and acquisition of cofactors	essential	hemD	2.56e-15
lmo1556	hemC	porphobilinogen deaminase	Biosynthesis and acquisition of cofactors	essential	hemC	3.28e-121
lmo1557	hemA	glutamyl-tRNA reductase	Biosynthesis and acquisition of cofactors	essential	hemA	4.5e-143
lmo1558	engB	ribosome biogenesis GTP-binding protein	Ribosome	essential	engB	8.46e-105	yes
lmo1559	thrS	threonyl-tRNA synthetase	Translation	essential	thrS	0
lmo1560	dnaI	primosomal protein DnaI	DNA replication, recombination, segregation, repair	essential	dnaI	1.25e-82	yes
lmo1561	dnaB	chromosome replication initiation / membrane attachment protein DnaB	DNA replication, recombination, segregation, repair	essential	dnaB	1.32e-105	yes
lmo1563	coaE	dephospho-CoA kinase	Biosynthesis and acquisition of cofactors	essential	coaE	5.47e-63	yes
lmo1571	pfkA	6-phosphofructokinase	Carbohydrate metabolism	essential	pfkA	2.7e-161
lmo1572	accA	acetyl-CoA carboxylase carboxyltransferase subunit alpha	Biosynthesis of fatty acids, lipids and terpenoids	essential	accA	6.76e-158	yes
lmo1573	accD	acetyl-CoA carboxylase subunit beta	Biosynthesis of fatty acids, lipids and terpenoids	essential	accD	3.68e-143	yes
lmo1574	dnaE	putative DNA polymerase III alpha subunit	DNA replication, recombination, segregation, repair	essential	dnaEC	0	yes
lmo1581	ackA	acetate kinase	Carbohydrate metabolism	essential	ackA	0
lmo1594	ezrA	septation ring formation regulator EzrA	Cell division	essential	ezrA	4.21e-84
lmo1596	rpsD	30S ribosomal protein S4	Ribosome	essential	rpsD	4.65e-118	yes
lmo1598	tyrS	tyrosyl-tRNA synthetase	Translation	essential	tyrS	0	yes
lmo1602		putative hypothetical protein	unknown	essential	ytxG	2e-26
lmo1605	murC	UDP-N-acetylmuramate-L-alanine ligase	Peptidoglycan and teichoic acid biosynthesis	essential	murC	0	yes
lmo1620		dipeptidase PepV	Amino acid biosynthesis	essential	ytjP	6.45e-160
lmo1647	plsC	putative 1-acyl-sn-glycerol-3-phosphate acyltransferase	Biosynthesis of fatty acids, lipids and terpenoids	essential	plsC	4.53e-55	yes
lmo1657	tsf	elongation factor Ts	Translation	essential	tsf	5.54e-126	yes
lmo1658	rpsB	30S ribosomal protein S2	Ribosome	essential	rpsB	4.07e-142	yes
lmo1660	leuS	leucyl-tRNA synthetase	Translation	essential	leuS	0	yes
lmo1663	ansB	putative asparagine synthase	Amino acid biosynthesis	essential	asnB	0
lmo1664	metK	S-adenosylmethionine synthetase	Amino acid biosynthesis	essential	metK	0	yes
lmo1677		1,4-dihydroxy-2-naphthoate octaprenyltransferase	Biosynthesis of fatty acids, lipids and terpenoids	essential	menA	7.24e-96	yes
lmo1688	fabL	enoyl-(acyl carrier protein) reductase	Biosynthesis of fatty acids, lipids and terpenoids	essential	fabL	2.38e-129
lmo1691		putative Deoxyuridine 5\'-triphosphate nucleotidohydrolase	Purine and pyrimidine metabolism	essential	none
lmo1709		methionine aminopeptidase	Translation	essential	mapA	4.97e-91
lmo1754	gatB	aspartyl/glutamyl-tRNA amidotransferase subunit B	Translation	essential	gatB	0	yes
lmo1756	gatC	aspartyl/glutamyl-tRNA amidotransferase subunit C	Translation	essential	gatC	1.01e-30	yes
lmo1758	ligA	NAD-dependent DNA ligase	DNA replication, recombination, segregation, repair	essential	ligA	0	yes
lmo1759	pcrA	ATP-dependent DNA helicase	DNA replication, recombination, segregation, repair	essential	pcrA	0	yes
lmo1783	rplT	50S ribosomal protein L20	Ribosome	essential	rplT	1.23e-67	yes
lmo1784	rpmI	50S ribosomal protein L35	Ribosome	essential	rpmI	5.78e-37
lmo1785	infC	translation initiation factor IF-3	Translation	essential	infC	2.37e-99	yes
lmo1787	rplS	50S ribosomal protein L19	Ribosome	essential	rplS	8.19e-65	yes
lmo1792	trmD	tRNA (guanine-N(1)-)-methyltransferase	Translation	essential	trmD	1.61e-127	yes
lmo1793	rimM	16S rRNA-processing protein	Transcription	essential	rimM	2.4e-59
lmo1797	rpsP	30S ribosomal protein S16	Ribosome	essential	rpsP	4.79e-50	yes
lmo1801	ffh	signal recognition particle subunit	Protein transport	essential	ffh	0	yes
lmo1803	ftsY	signal recognition particle receptor	Protein transport	essential	ftsY	5.75e-172	yes
lmo1804	smc	chromosome partition protein smc	DNA replication, recombination, segregation, repair	essential	smc	0	yes
lmo1805	rnc	ribonuclease III	Transcription	essential	rnc	6.61e-98	yes
lmo1806	acpP	acyl carrier protein	Biosynthesis of fatty acids, lipids and terpenoids	essential	acpA	4.42e-36	yes
lmo1807	fabF	3-oxoacyl-[acyl-carrier protein] reductase	Biosynthesis of fatty acids, lipids and terpenoids	essential	fabG	6.55e-110	yes
lmo1808	fabD	acyl-carrier-protein S-malonyltransferase	Biosynthesis of fatty acids, lipids and terpenoids	essential	fabD	1.87e-125	yes
lmo1809	plsX	glycerol-3-phosphate acyltransferase	Biosynthesis of fatty acids, lipids and terpenoids	essential	plsX	2.76e-138	yes
lmo1816	rpmB	50S ribosomal protein L28	Ribosome	essential	rpmB	6.18e-34
lmo1818		ribulose-phosphate 3-epimerase	Carbohydrate metabolism	essential	rpe	1.2e-100
lmo1819		ribosome-associated GTPase	Ribosome	essential	rsgA	7.23e-120
lmo1821	prpC	protein serine/threonine phosphatase PrpC	Posttranslational modification, protein turnover, chaperones	essential	prpC	2.11e-83
lmo1823	fmt	methionyl-tRNA formyltransferase	Translation	essential	fmt	4.55e-125
lmo1824	priA	primosome assembly protein	DNA replication, recombination, segregation, repair	essential	priA	0	yes
lmo1825		putative phosphopantothenoylcysteine decarboxylase	Biosynthesis and acquisition of cofactors	essential	coaBC	6.67e-166	yes
lmo1827	gmk	guanylate kinase	Purine and pyrimidine metabolism	essential	gmk	1.64e-101	yes
lmo1832	pyrF	orotidine 5-phosphate decarboxylase	Purine and pyrimidine metabolism	essential	pyrF	1.11e-100
lmo1873		putative dihydrofolate reductase	Biosynthesis and acquisition of cofactors	essential	dfrA	5.49e-49	yes
lmo1874	thyA	thymidylate synthase	Purine and pyrimidine metabolism	essential	thyB	8.61e-122
lmo1879	cspD	cold shock protein	Transcription	essential	cspD	2.07e-36
lmo1888	gpsB	cell division protein GpsB	Cell division	essential	gpsB	4.73e-39
lmo1891	recU	holliday junction-specific endonuclease	DNA replication, recombination, segregation, repair	essential	recU	3.31e-81
lmo1895	dnaD	chromosome replication initiation protein	DNA replication, recombination, segregation, repair	essential	dnaD	7.73e-58	yes
lmo1897	aspB	aspartate aminotransferase	Amino acid biosynthesis	essential	aspB	5.73e-177
lmo1900	panD	aspartate alpha-decarboxylase	Biosynthesis and acquisition of cofactors	essential	panD	1.02e-65
lmo1901	panC	pantoate-beta-alanine ligase	Biosynthesis and acquisition of cofactors	essential	panC	3.41e-111
lmo1902	panB	3-methyl-2-oxobutanoate hydroxymethyltransferase	Biosynthesis and acquisition of cofactors	essential	panB	5.3e-122
lmo1904	birA	biotin-protein ligase	Biosynthesis and acquisition of cofactors	essential	birA	6.61e-115	yes
lmo1905	cca	tRNA CCA-pyrophosphorylase	Translation	essential	cca	1.12e-109	yes
lmo1907	dapB	dihydrodipicolinate reductase	Amino acid biosynthesis	essential	dapB	6.59e-103	yes
lmo1930		putative heptaprenyl diphosphate synthase component II	Biosynthesis of fatty acids, lipids and terpenoids	essential	hepT	4.74e-119
lmo1932		putative heptaprenyl diphosphate synthase component I	Biosynthesis of fatty acids, lipids and terpenoids	essential	hepS	6.95e-19
lmo1933	folE	GTP cyclohydrolase I	Biosynthesis and acquisition of cofactors	essential	folEA	2.53e-95	yes
lmo1934	hup	DNA-binding protein	DNA replication, recombination, segregation, repair	essential	hbs	1.87e-45	yes
lmo1936	gpsA	NAD(P)H-dependent glycerol-3-phosphate dehydrogenase	Biosynthesis of fatty acids, lipids and terpenoids	essential	gpsA	2.97e-147
lmo1937	engA	GTP-binding protein	Ribosome	essential	der	0	yes
lmo1939	cmk	cytidylate kinase	Purine and pyrimidine metabolism	essential	cmk	1.01e-89	yes
lmo1945		riboflavin transporter	Biosynthesis and acquisition of cofactors	essential	fmnP	1.03e-49
lmo1950		putative segregation and condensation protein B	DNA replication, recombination, segregation, repair	essential	spcB	3.14e-55
lmo1955		putative tyrosine recombinase XerD	DNA replication, recombination, segregation, repair	essential	ripX	4.13e-125
lmo1977		putative ribonuclease Z	Transcription	essential	rnz	6.37e-129	yes
lmo1978		glucose-6-phosphate 1-dehydrogenase	Carbohydrate metabolism	essential	zwf	0
lmo2017		putative acid phosphatase	Peptidoglycan and teichoic acid biosynthesis	essential	pgpB	2.41e-16
lmo2018	dapF	diaminopimelate epimerase	Amino acid biosynthesis	essential	dapF	9.18e-27	yes
lmo2019	ileS	isoleucyl-tRNA synthetase	Translation	essential	ileS	0	yes
lmo2021		putative transcriptional repressor for NAD biosynthesis in Gram-positives	Regulation	essential	niaR	1.33e-59
lmo2032	ftsZ	cell division protein FtsZ	Cell division	essential	ftsZ	0	yes
lmo2033	ftsA	cell division protein	Cell division	essential	ftsA	1.12e-171
lmo2034	divIB	cell division protein	Cell division	essential	divIB	2.21e-57	yes
lmo2035	murG	undecaprenyldiphospho-muramoylpentapeptide beta-N- acetylglucosaminyltransferase	Peptidoglycan and teichoic acid biosynthesis	essential	murG	7.32e-163	yes
lmo2036	murD	UDP-N-acetylmuramoyl-L-alanyl-D-glutamate synthetase	Peptidoglycan and teichoic acid biosynthesis	essential	murD	1.1e-171	yes
lmo2037	mraY	phospho-N-acetylmuramoyl-pentapeptide-transferase	Peptidoglycan and teichoic acid biosynthesis	essential	mraY	1.34e-125	yes
lmo2038	murE	UDP-N-acetylmuramoylalanyl-D-glutamate--2,6-diaminopimelate ligase	Peptidoglycan and teichoic acid biosynthesis	essential	murE	0	yes
lmo2039	pbpB2	penicillin binding protein B2	Peptidoglycan and teichoic acid biosynthesis	essential	pbpB	0	yes
lmo2040	ftsL	cell division protein	Cell division	essential	ftsL	2.12e-18	yes
lmo2046		2-dehydropantoate 2-reductase	Biosynthesis and acquisition of cofactors	essential	panE	2.15e-43
lmo2052	coaD	phosphopantetheine adenylyltransferase	Biosynthesis and acquisition of cofactors	essential	coaD	7.83e-75	yes
lmo2068	groEL	chaperonin GroEL	Posttranslational modification, protein turnover, chaperones	essential	groEL	0	yes
lmo2069	groES	co-chaperonin GroES	Posttranslational modification, protein turnover, chaperones	essential	groES	2.57e-49	yes
lmo2075		putative tRNA modification enzyme	Translation	essential	tsaD	6.96e-175	yes
lmo2077		putative tRNA modification enzyme	Translation	essential	tsaB	2.53e-69	yes
lmo2078		putative protein kinase involved in tRNA modification	Translation	essential	tsaE	2.06e-50
lmo2113		putative heme peroxidase	Biosynthesis and acquisition of cofactors	essential	hemQ	9.82e-114
lmo2118	glmM	phosphoglucosamine mutase	Peptidoglycan and teichoic acid biosynthesis	essential	glmM	0	yes
lmo2120	cdaA	diadenylate cyclase	Regulation	essential	cdaA	8.3e-133
lmo2152		putative thioredoxin	Posttranslational modification, protein turnover, chaperones	essential	none
lmo2153		flavodoxin	Biosynthesis and acquisition of cofactors	essential	fldP	6.23e-14
lmo2154	nrdF	ribonucleotide-diphosphate reductase subunit beta	Purine and pyrimidine metabolism	essential	nrdF	2.99e-24	yes
lmo2155		ribonucleotide-diphosphate reductase subunit alpha	Purine and pyrimidine metabolism	essential	nrdE	6.75e-85	yes
lmo2191	spxA1	transcriptional regulator	Regulation	essential	spxA	4.21e-82
lmo2192	oppF	oligopeptide transport subunit OppF	Compound transport	essential	oppF	1.38e-176
lmo2193	oppD	oligopeptide transport subunit OppD	Compound transport	essential	oppD	0
lmo2198	trpS	tryptophanyl-tRNA synthetase	Translation	essential	trpS	0	yes
lmo2201	fabF	putative 3-oxoacyl-[acyl-carrier-protein] synthase	Biosynthesis of fatty acids, lipids and terpenoids	essential	fabF	0	yes
lmo2202	fabH	3-oxoacyl-(acyl carrier protein) synthase III	Biosynthesis of fatty acids, lipids and terpenoids	essential	fabHA	1.39e-150
lmo2205		putative phosphoglycerate mutase	Carbohydrate metabolism	essential	phoE	4.25e-08
lmo2217		hypothetical protein	unknown	essential	yhaH	2.81e-18
lmo2219	prsA2	foldase	Posttranslational modification, protein turnover, chaperones	essential	prsA	2.18e-71	yes
lmo2261		hypothetical protein	Posttranslational modification, protein turnover, chaperones	essential	yitW	1.98e-55
lmo2267		ATP-dependent nuclease, subunit A	DNA replication, recombination, segregation, repair	essential	addA	0
lmo2268	addB	ATP-dependent nuclease, subunit B	DNA replication, recombination, segregation, repair	essential	addB	0
lmo2272		hypothetical protein	unknown	essential	none
lmo2329		putative transcriptional regpressor	unknown	essential	sknR	2.98e-14	yes
lmo2367	pgi	glucose-6-phosphate isomerase	Carbohydrate metabolism	essential	pgi	0
lmo2378		putative monovalent cation/H+ antiporter subunit A	Inorganic ion transport and metabolism	essential	mrpA	0	yes
lmo2379		putative monovalent cation/H+ antiporter subunit B	Inorganic ion transport and metabolism	essential	mrpB	8.16e-54	yes
lmo2380		putative monovalent cation/H+ antiporter subunit C	Inorganic ion transport and metabolism	essential	mrpC	7.61e-50	yes
lmo2381		putative monovalent cation/H+ antiporter subunit D	Inorganic ion transport and metabolism	essential	mrpD	1.26e-155	yes
lmo2382		putative monovalent cation/H+ antiporter subunit E	Inorganic ion transport and metabolism	essential	mrpE	5.83e-48	yes
lmo2383		putative monovalent cation/H+ antiporter subunit F	Inorganic ion transport and metabolism	essential	mrpF	7.82e-29	yes
lmo2390		putative thioredoxin reductase	Posttranslational modification, protein turnover, chaperones	essential	trxBB	0	yes
lmo2411		putative iron-sulfur cluster assembly protein, SufB	Other	essential	sufB	0	yes
lmo2412		putative iron-sulfur cluster assembly scaffold protein for SUF system, SufE2	Other	essential	sufU	6.89e-65	yes
lmo2413		putative cysteine desulfurase, SufS subfamily	Other	essential	sufS	0	yes
lmo2414		putative iron-sulfur cluster assembly protein SufD	Other	essential	sufD	0	yes
lmo2415		putative iron-sulfur cluster assembly ATPase protein SufC	Other	essential	sufC	4.95e-161	yes
lmo2448	smpB	SsrA-binding protein	Translation	essential	smpB	6.72e-88
lmo2455	eno	phosphopyruvate hydratase	Carbohydrate metabolism	essential	eno	0	Yes
lmo2456	pgm	phosphoglyceromutase	Carbohydrate metabolism	essential	pgm	0	Yes
lmo2457	tpiA	triosephosphate isomerase	Carbohydrate metabolism	essential	tpiA	2.47e-128
lmo2458	pgk	phosphoglycerate kinase	Carbohydrate metabolism	essential	pgk	1.73e-148
lmo2459	gap	glyceraldehyde-3-phosphate dehydrogenase	Carbohydrate metabolism	essential	gapA	6.79e-122	Yes
lmo2468	clpP	ATP-dependent Clp protease proteolytic subunit	Posttranslational modification, protein turnover, chaperones	essential	clpP	4.91e-112
lmo2472	whiA	putative cell division protein whiA	Cell division	essential	whiA	2.49e-165
lmo2475		putative phosphomannomutase	Carbohydrate metabolism	essential	pgcA	0
lmo2478	trxB	thioredoxin reductase	Posttranslational modification, protein turnover, chaperones	essential	trxB	6.07e-171	yes
lmo2483	hprK	HPr kinase/phosphorylase	Regulation	essential	hprK	2.26e-149
lmo2487		hypothetical protein	unknown	essential	yvlB	1.95e-49
lmo2506	ftsX	cell division protein	Cell division	essential	ftsX	9.06e-112
lmo2507	ftsE	cell division protein	Cell division	essential	ftsE	9.73e-122
lmo2509	prfB	peptide chain release factor 2	Translation	essential	prfB	0	yes
lmo2510	secA	preprotein translocase subunit SecA	Protein transport	essential	secA	0	yes
lmo2521	tagA	putative N-acetylmannosaminyltransferase	Peptidoglycan and teichoic acid biosynthesis	essential	tagA	1.81e-56	yes
lmo2524	fabZ	(3R)-hydroxymyristoyl-ACP dehydratase	Biosynthesis of fatty acids, lipids and terpenoids	essential	fabZ	1.85e-70	yes
lmo2526	murA	UDP-N-acetylglucosamine 1-carboxyvinyltransferase	Peptidoglycan and teichoic acid biosynthesis	essential	murAA	0	yes
lmo2531	atpA	F0F1 ATP synthase subunit alpha	Energy metabolism	essential	atpA	0
lmo2532	atpH	F0F1 ATP synthase subunit delta	Energy metabolism	essential	atpH	1.68e-33
lmo2533	atpF	F0F1 ATP synthase subunit B	Energy metabolism	essential	atpF	1.08e-53
lmo2534	atpE	F0F1 ATP synthase subunit C	Energy metabolism	essential	atpE	3.2e-19
lmo2535	atpB	F0F1 ATP synthase subunit A	Energy metabolism	essential	atpB	1.36e-104
lmo2537	mnaA	UDP-N-acetylglucosamine 2-epimerase	Peptidoglycan and teichoic acid biosynthesis	essential	mnaA	5.39e-176	yes
lmo2541		putative COG0009 Sua5 subfamily protein, required for N6-threonylcarbamoyl adenosine t(6)A37 modification in tRNA	Translation	essential	tsaC	5.39e-131
lmo2543		peptide chain release factor 1	Translation	essential	prfA	0	yes
lmo2548	rpmE2	50S ribosomal protein L31 type B	Ribosome	essential	rpmEB	5.46e-32
lmo2556	fbaA	fructose-bisphosphate aldolase class II	Carbohydrate metabolism	essential	iolJ	2.2e-132
lmo2559	pyrG	CTP synthetase	Purine and pyrimidine metabolism	essential	pyrG	0	yes
lmo2561	argS	arginyl-tRNA synthetase	Translation	essential	argS	0	yes
lmo2562		hypothetical protein	unknown	essential	ywiB	3.13e-11
lmo2564		putative 4-oxalocrotonate tautomerase	unknown	essential	hmtB	6.78e-18
lmo2596	rpsI	30S ribosomal protein S9	Ribosome	essential	rpsI	5.8e-73	yes
lmo2600	cbiO	cobalt transporter ATP-binding subunit	Compound transport	essential	ecfAB	6.49e-121
lmo2601		cobalt transporter ATP-binding subunit	Compound transport	essential	ecfA	6e-106
lmo2605	rplQ	50S ribosomal protein L17	Ribosome	essential	rplQ	2.09e-60	yes
lmo2606	rpoA	DNA-directed RNA polymerase subunit alpha	Transcription	essential	rpoA	0	yes
lmo2607	rpsK	30S ribosomal protein S11	Ribosome	essential	rpsK	5.31e-78	yes
lmo2608	rpsM	30S ribosomal protein S13	Ribosome	essential	rpsM	5.26e-72	yes
lmo2609	rpmJ	50S ribosomal protein L36	Ribosome	essential	rpmJ	1.46e-20
lmo2610	infA	translation initiation factor IF-1	Translation	essential	infA	1.46e-43	yes
lmo2611	adk	adenylate kinase	Purine and pyrimidine metabolism	essential	adk	6.71e-106	yes
lmo2612	secY	preprotein translocase subunit SecY	Protein transport	essential	secY	0	yes
lmo2613	rplO	50S ribosomal protein L15	Ribosome	essential	rplO	6.1e-82
lmo2614	rpmD	50S ribosomal protein L30	Ribosome	essential	BL27	5.85e-27	yes
lmo2615	rpsE	30S ribosomal protein S5	Ribosome	essential	rpsE	3.5e-94	yes
lmo2616	rplR	50S ribosomal protein L18	Ribosome	essential	rplR	1.25e-61	yes
lmo2617	rplF	50S ribosomal protein L6	Ribosome	essential	rplF	4.7e-85	yes
lmo2618	rpsH	30S ribosomal protein S8	Ribosome	essential	rpsH	5.76e-83	yes
lmo2619		30S ribosomal protein S14	Ribosome	essential	rpsNA	7.04e-39	yes
lmo2620	rplE	50S ribosomal protein L5	Ribosome	essential	rplE	4.42e-113	yes
lmo2621	rplX	50S ribosomal protein L24	Ribosome	essential	rplX	9.98e-55	yes
lmo2622	rplN	50S ribosomal protein L14	Ribosome	essential	rplNA	3.9e-83	yes
lmo2623	rpsQ	30S ribosomal protein S17	Ribosome	essential	rpsQ	5.12e-52	yes
lmo2624	rpmC	50S ribosomal protein L29	Ribosome	essential	rpmC	1.3e-33
lmo2625	rplP	50S ribosomal protein L16	Ribosome	essential	rplP	2.94e-85	yes
lmo2626	rpsC	30S ribosomal protein S3	Ribosome	essential	rpsC	1.67e-142	yes
lmo2627	rplV	50S ribosomal protein L22	Ribosome	essential	rplV	3.91e-67	yes
lmo2628	rpsS	30S ribosomal protein S19	Ribosome	essential	rpsS	1.83e-54	yes
lmo2629	rplB	50S ribosomal protein L2	Ribosome	essential	rplB	0	yes
lmo2630	rplW	50S ribosomal protein L23	Ribosome	essential	rplW	4.57e-42
lmo2631	rplD	50S ribosomal protein L4	Ribosome	essential	rplD	4.82e-112	yes
lmo2632	rplC	50S ribosomal protein L3	Ribosome	essential	rplC	1.37e-125	yes
lmo2633	rpsJ	30S ribosomal protein S10	Ribosome	essential	BS13	2.32e-71	yes
lmo2653	tuf	elongation factor Tu	Translation	essential	tufA	0	yes
lmo2654	fus	elongation factor G	Translation	essential	fusA	0	yes
lmo2655	rpsG	30S ribosomal protein S7	Ribosome	essential	rpsG	5.48e-101	yes
lmo2656	rpsL	30S ribosomal protein S12	Ribosome	essential	rpsL	4.74e-87	yes
lmo2693	tmk	thymidylate kinase	Purine and pyrimidine metabolism	essential	tmk	4.97e-69	yes
lmo2702	recR	recombination protein	DNA replication, recombination, segregation, repair	essential	recR	1.57e-127
lmo2703		hypothetical protein	unknown	essential	ebfC	3.77e-37
lmo2704	dnaX	DNA polymerase III subunits gamma and tau	DNA replication, recombination, segregation, repair	essential	dnaX	0	yes
lmo2719		putative tRNA-specific adenosine-34 deaminase	Translation	essential	tadA	1.43e-67
lmo2724		putative PhnB protein	unknown	essential	none
lmo2747	serS	seryl-tRNA synthetase	Translation	essential	serS	0	yes
lmo2789		hypothetical protein	unknown	essential	yyzM	2.78e-35
lmo2790	parB	partition protein ParB homolg	DNA replication, recombination, segregation, repair	essential	parB	5.57e-117
lmo2855	rnpA	ribonuclease P	Translation	essential	rnpA	2.42e-41	yes
lmo2856	rpmH	50S ribosomal protein L34	Ribosome	essential	rpmH	4.25e-20
lmo0046	rpsR	30S ribosomal protein S18	Ribosome	potentially essential	rpsR	6e-39	yes
lmo0219		hypothetical protein	unknown	potentially essential	yacA	1e-103	yes
lmo0727	glmS	glucosamine-fructose-6-phosphate aminotransferase	Peptidoglycan and teichoic acid biosynthesis	potentially essential	glmS	0	yes
lmo1011		tetrahydrodipicolinate succinylase	Amino acid biosynthesis	potentially essential	ykuQ	1e-127	yes
lmo1455	dnaG	DNA primase	DNA replication, recombination, segregation, repair	potentially essential	dnaG	1e-155	yes
lmo1551	folC	folyl-polyglutamate synthetase	Biosynthesis and acquisition of cofactors	potentially essential	folC	1e-127	yes
lmo1755	gatA	aspartyl/glutamyl-tRNA amidotransferase subunit A	Translation	potentially essential	gatA	0	yes
lmo1951	scpA	segregation and condensation protein A	DNA replication, recombination, segregation, repair	potentially essential	scpA	3e-88	yes
